# A comprehensive single-cell expression atlas of human AML leukemia-initiating cells unravels the contribution of HIF pathway and its therapeutic potential

**DOI:** 10.1101/2022.03.02.482638

**Authors:** Talia Velasco-Hernandez, Juan L. Trincado, Meritxell Vinyoles, Adria Closa, Francisco Gutiérrez-Agüera, Oscar Molina, Virginia C Rodríguez-Cortez, Paolo Petazzi, Sergi Beneyto-Calabuig, Lars Velten, Paola Romecin, Raquel Casquero, Fernando Abollo-Jiménez, Rafael Díaz de la Guardia, Patricia Lorden, Alex Bataller, Helene Lapillonne, Ronald W Stam, Susana Vives, Montserrat Torrebadell, Jose Luis Fuster, Clara Bueno, Eduardo Eyras, Holger Heyn, Pablo Menéndez

## Abstract

Relapse remains a major challenge in the clinical management of acute myeloid leukemia (AML), and is driven by rare therapy-resistant leukemia-initiating stem cells (LSCs) that reside in specific bone marrow niches. Hypoxia signaling keeps cells in a quiescent and metabolically relaxed state, desensitizing them to chemotherapy. This suggests the hypothesis that hypoxia contributes to AML-LSC function and chemoresistance and is a therapeutic target to sensitize AML-LSCs to chemotherapy. Here, we provide a comprehensive single-cell expression atlas (119,000 cells) of AML cells and AML-LSCs in paired diagnostic-relapse samples from risk-stratified patients with AML. The HIF/hypoxia pathway is attenuated in AML-LSCs compared with differentiated AML cells, but is enhanced when compared with healthy hematopoietic cells. Accordingly, chemical inhibition cooperates with standard-of-care chemotherapy to impair leukemogenesis, substantially eliminating AML-LSCs. These findings support the HIF pathway as a stem cell regulator in human AML, and reveal avenues for combinatorial targeted and chemotherapy-based approaches to specifically eliminate AML-LSCs.
