## Supplementary material for "A comprehensive single-cell expression atlas of human AML leukemia-initiating cells unravels the contribution of HIF pathway and its therapeutic potential": Table S1

### Sheet: TARGET analysed samples
Table S1.1. TARGET samples included in the analysis
TARGET.USI	Molecular group	Tissue	Blasts (%)	Timepoint	Sex	Age (months)	Patient_seqID	Patient_runID
TARGET-20-PABLDZ	FLT3ITD	BM	93	RL	F	82	SRS605602	SRR1791157
TARGET-20-PABLDZ	FLT3ITD	BM	93	RL	F	81.8333	SRS606818	SRR1796893
TARGET-20-PAEFGT	FLT3ITD	BM	100	RL	F	181.733	SRS605592	SRR1791125
TARGET-20-PAEFGT	FLT3ITD	Blood	70	RL	F	182	SRS605614	SRR1796922
TARGET-20-PANSJB	FLT3ITD	BM	70	RL	M	135.8	SRS380424	SRR1294243
TARGET-20-PANSJB	FLT3ITD	BM	70	RL	M	135.8	SRS380424	SRR1810598
TARGET-20-PANSJB	FLT3ITD	BM	70	RL	M	136	SRS1054337	SRR2239675
TARGET-20-PARIHK	FLT3ITD	Blood	52	PT	M	127.667	SRS605598	SRR1796870
TARGET-20-PAEFGR	inv(16)	BM	75	RL	F	18.3	SRS605846	SRR1791123
TARGET-20-PANGCM	inv(16)	Blood	54.5	RL	M	108	SRS380442	SRR1294268
TARGET-20-PANGCM	inv(16)	Blood	54.5	RL	M	107.833	SRS380442	SRR1810615
TARGET-20-PANGCM	inv(16)	Blood	54.5	RL	M	108	SRS1054345	SRR2239667
TARGET-20-PANKKE	inv(16)	BM	52	RL	M	8.7	SRS380279	SRR1294279
TARGET-20-PANKKE	inv(16)	BM	52	RL	M	9	SRS380279	SRR1810595
TARGET-20-PANPTM	inv(16)	BM	72	RL	M	195	SRS380382	SRR1294284
TARGET-20-PANPTM	inv(16)	BM	72	RL	M	195.1	SRS380382	SRR1810585
TARGET-20-PANUTB	inv(16)	BM	90	RL	F	186	SRS605599	SRR1791148
TARGET-20-PANUTB	inv(16)	BM	90	RL	F	186	SRS1054335	SRR2239677
TARGET-20-PANWHP	inv(16)	BM	61	DX	F	61.7333	SRS380357	SRR1294265
TARGET-20-PANWHP	inv(16)	BM	61	DX	F	61.7333	SRS380357	SRR1810597
TARGET-20-PANWHP	inv(16)	BM	61	DX	F	62	SRS1054333	SRR2239679
TARGET-20-PAPAWN	inv(16)	BM	71	DX	M	71.8	SRS380354	SRR1810623
TARGET-20-PAPVCN	inv(16)	BM	75	RL	M	141.033	SRS380411	SRR1294217
TARGET-20-PAPVCN	inv(16)	BM	75	RL	M	141	SRS380411	SRR1810606
TARGET-20-PAPVCN	inv(16)	BM	75	RL	M	141	SRS1054331	SRR2239681
TARGET-20-PAPVZK	inv(16)	BM	100	RL	M	194	SRS380368	SRR1294285
TARGET-20-PAPVZK	inv(16)	BM	100	RL	M	194	SRS380368	SRR1810641
TARGET-20-PAPVZK	inv(16)	BM	100	RL	M	194	SRS1054302	SRR2239682
TARGET-20-PAPWYK	inv(16)	BM	36	DX	F	274	SRS380309	SRR1294235
TARGET-20-PAPWYK	inv(16)	BM	36	DX	F	274.367	SRS380309	SRR1810643
TARGET-20-PAPXWI	inv(16)	BM	89	RL	F	47.6667	SRS380394	SRR1810593
TARGET-20-PARJYP	inv(16)	Blood	56	DX	F	181.1	SRS380418	SRR1294232
TARGET-20-PARJYP	inv(16)	Blood	56	DX	F	181	SRS380418	SRR1810633
TARGET-20-PARJYP	inv(16)	Blood	56	DX	F	181	SRS380418	SRR2239692
TARGET-20-PARMZF	inv(16)	BM	90	RL	F	105	SRS380267	SRR1294289
TARGET-20-PARMZF	inv(16)	BM	90	RL	F	105	SRS380267	SRR1810612
TARGET-20-PARMZF	inv(16)	BM	90	RL	F	105.433	SRS1054322	SRR2239694
TARGET-20-PARSHM	inv(16)	Blood	17	RL	F	11.9333	SRS605571	SRR1796863
TARGET-20-PARTAL	inv(16)	BM	66	RL	F	200	SRS605649	SRR1796920
TARGET-20-PARTAL	inv(16)	BM	66	RL	F	200	SRS605855	SRR1796929
TARGET-20-PARUDL	inv(16)	Blood	42	RL	M	215	SRS605635	SRR1796876
TARGET-20-PARXBT	inv(16)	BM	68	DX	M	113	SRS605647	SRR1796907
TARGET-20-PARXBT	inv(16)	BM	68	DX	M	113	SRS1054318	SRR2239698
TARGET-20-PARYFN	inv(16)	Blood	67.9	RL	F	53	SRS605620	SRR1791144
TARGET-20-PARYFN	inv(16)	BM	90	RL	F	53	SRS605581	SRR1796908
TARGET-20-PASYJI	inv(16)	BM	63	RL	F	151.5	SRS605850	SRR1796892
TARGET-20-PASYJI	inv(16)	BM	63	RL	F	151.5	SRS380356	SRR1810631
TARGET-20-PASYJI	inv(16)	BM	63	RL	F	151.5	SRS1054361	SRR2239718
TARGET-20-PATIAK	inv(16)	BM	62	RL	F	8	SRS605628	SRR1796904
TARGET-20-PATIAK	inv(16)	BM	62	RL	F	8	SRS380417	SRR1810629
TARGET-20-PADZCG	NK	BM	58	RL	F	178	SRS605854	SRR1791138
TARGET-20-PADZCG	NK	BM	58	RL	F	177.5	SRS605634	SRR1796914
TARGET-20-PAKERZ	NK	BM	89	RL	F	34	SRS605632	SRR1791150
TARGET-20-PAKERZ	NK	BM	89	RL	F	34	SRS605605	SRR1791171
TARGET-20-PANDIX	NK	BM	40	RL	M	219	SRS605600	SRR1796931
TARGET-20-PANGDN	NK	BM	89	RL	M	220	SRS616782	SRR1664639
TARGET-20-PANGDN	NK	BM	89	RL	M	219.667	SRS616782	SRR1796910
TARGET-20-PANGTF	NK	BM	94.2	RL	F	194	SRS605611	SRR1791161
TARGET-20-PANKNB	NK	BM	95.3	DX	M	215.333	SRS380272	SRR1810636
TARGET-20-PANKNB	NK	BM	95.3	DX	M	215	SRS1054342	SRR2239670
TARGET-20-PANLLX	NK	BM	25	RL	M	152	SRS605637	SRR1791143
TARGET-20-PARANT	NK	BM	31	DX	M	213	SRS380376	SRR1810594
TARGET-20-PARUBT	NK	Blood	0	RL	F	90	SRS605618	SRR1379910
TARGET-20-PARUBT	NK	BM	96	RL	F	89.7333	SRS605612	SRR1796873
TARGET-20-PARUBT	NK	Blood	0	RL	F	89.7333	SRS605618	SRR1796933
TARGET-20-PARUTH	NK	BM	61	RL	M	115	SRS380446	SRR1810602
TARGET-20-PARUTH	NK	BM	61	RL	M	115.133	SRS1054320	SRR2239696
TARGET-20-PARYGA	NK	BM	62.3	DX	M	197.2	SRS605577	SRR1796902
TARGET-20-PARYGA	NK	BM	62.3	DX	M	197.2	SRS1054317	SRR2239701
TARGET-20-PASGMZ	NK	BM	64	RL	F	171	SRS380304	SRR1810632
TARGET-20-PASVYA	NK	BM	49	RL	M	19.6667	SRS380288	SRR1294229
TARGET-20-PASVYA	NK	BM	49	RL	M	19.6667	SRS605842	SRR1796858
TARGET-20-PASVYA	NK	BM	49	RL	M	19.6667	SRS380288	SRR1810590
TARGET-20-PASWAT	NK	BM	54	RL	F	172	SRS380388	SRR1294296
TARGET-20-PASWAT	NK	BM	54	RL	F	171.9	SRS380388	SRR1810609
TARGET-20-PASWAT	NK	BM	54	RL	F	172	SRS380399	SRR2083148
TARGET-20-PANAEV	NPM1_mut	BM	59	DX	M	118	SRS380383	SRR1294239
TARGET-20-PANAEV	NPM1_mut	BM	59	DX	M	118	SRS380383	SRR1810640
TARGET-20-PANLJN	NPM1_mut	BM	88	DX	M	217.467	SRS380395	SRR1810574
TARGET-20-PARBFJ	NPM1_mut	BM	86	DX	M	157	SRS380285	SRR1810611
TARGET-20-PARBFJ	NPM1_mut	BM	86	DX	M	157	SRS1054327	SRR2239686
TARGET-20-PASINN	NPM1_mut	BM	51	RL	M	44	SRS605554	SRR1791129
TARGET-20-PASMYS	NPM1_mut	BM	47.3	RL	F	26	SRS605641	SRR1791151
TARGET-20-PASPGA	NPM1_mut	BM	96	RL	F	40	SRS605858	SRR1796926
TARGET-20-PASPGA	NPM1_mut	BM	96	RL	F	39.6333	SRS1054312	SRR2239710
TARGET-20-PAEAKL	rMLL	BM	80	RL	F	174	SRS380429	SRR1810645
TARGET-20-PAEIKD	rMLL	BM	87	RL	M	9	SRS605639	SRR1791140
TARGET-20-PAEIKD	rMLL	BM	87	RL	M	9	SRS605630	SRR1791168
TARGET-20-PAKIYW	rMLL	BM	73	RL	F	5.43333	SRS605568	SRR1791124
TARGET-20-PAKLPD	rMLL	BM	75	DX	F	5	SRS380277	SRR1294238
TARGET-20-PAKLPD	rMLL	BM	75	DX	F	5	SRS380277	SRR1810613
TARGET-20-PAKTCX	rMLL	BM	40	RL	F	109	SRS605574	SRR1791142
TARGET-20-PAKTCX	rMLL	BM	40	RL	F	108.733	SRS605591	SRR1796865
TARGET-20-PANPKN	rMLL	BM	71	DX	M	12	SRS605861	SRR1796883
TARGET-20-PANZKA	rMLL	BM	99	DX	F	21.2333	SRS380302	SRR1810616
TARGET-20-PARBRA	rMLL	BM	78	RL	F	93	SRS380404	SRR1810604
TARGET-20-PARKCX	rMLL	BM	92	DX	F	9.73333	SRS605616	SRR1796924
TARGET-20-PASLSD	rMLL	Blood	76	RL	F	32.3	SRS380344	SRR1294276
TARGET-20-PASLSD	rMLL	Blood	76	RL	F	32.3	SRS380344	SRR1810619
TARGET-20-PASMGW	rMLL	BM	85	RL	M	103	SRS380397	SRR1294283
TARGET-20-PASMGW	rMLL	BM	85	RL	M	103	SRS380397	SRR1810579
TARGET-20-PASVYL	rMLL	BM	80	RL	M	203	SRS380328	SRR1810644
TARGET-20-PASWLN	rMLL	BM	96	RL	F	221	SRS380432	SRR1294293
TARGET-20-PASWLN	rMLL	BM	96	RL	F	221.033	SRS380432	SRR1810634
TARGET-20-PALGKX	t(8;21)	BM	73	RL	F	157.433	SRS616781	SRR1664636
TARGET-20-PALGKX	t(8;21)	BM	73	RL	F	157	SRS605590	SRR1791126
TARGET-20-PALGKX	t(8;21)	BM	73	RL	F	157	SRS616781	SRR1796871
TARGET-20-PANDER	t(8;21)	BM	93.2	RL	F	144	SRS380386	SRR1294224
TARGET-20-PANDER	t(8;21)	BM	93.2	RL	F	143.733	SRS380386	SRR1810584
TARGET-20-PANDER	t(8;21)	BM	93.2	RL	F	144	SRS1054346	SRR2239666
TARGET-20-PANHYK	t(8;21)	BM	71	DX	M	73	SRS605862	SRR1791122
TARGET-20-PANLIZ	t(8;21)	BM	90	RL	M	103.4	SRS605580	SRR1791130
TARGET-20-PANLIZ	t(8;21)	BM	90	RL	M	103	SRS605863	SRR1791166
TARGET-20-PANLIZ	t(8;21)	BM	90	RL	M	103	SRS1054341	SRR2239671
TARGET-20-PANNHB	t(8;21)	BM	58	RL	F	49	SRS605578	SRR1791173
TARGET-20-PANVGP	t(8;21)	Blood	81	RL	M	165	SRS606817	SRR1664643
TARGET-20-PANVGP	t(8;21)	Blood	81	RL	M	165	SRS606817	SRR1796859
TARGET-20-PANVGP	t(8;21)	BM	72	RL	M	165	SRS1054334	SRR2239678
TARGET-20-PAPVDV	t(8;21)	Blood	34	DX	M	77.2667	SRS616784	SRR1664645
TARGET-20-PAPVDV	t(8;21)	Blood	34	DX	M	77.2667	SRS616784	SRR1796891
TARGET-20-PAPWHS	t(8;21)	BM	36	DX	M	161.733	SRS380268	SRR1810621
TARGET-20-PARCZL	t(8;21)	BM	50.5	RL	F	127	SRS607426	SRR1664641
TARGET-20-PARCZL	t(8;21)	BM	50.5	RL	F	127	SRS605604	SRR1796887
TARGET-20-PARCZL	t(8;21)	BM	50.5	RL	F	127	SRS607426	SRR1796913
TARGET-20-PARENB	t(8;21)	BM	80	DX	F	92	SRS616790	SRR1294287
TARGET-20-PARENB	t(8;21)	BM	80	DX	F	91.9333	SRS616790	SRR1796912
TARGET-20-PARENB	t(8;21)	BM	80	DX	F	92	SRS1054303	SRR2239689
TARGET-20-PARGVC	t(8;21)	Blood	81	RL	M	60.0667	SRS380361	SRR1810603
TARGET-20-PARIZR	t(8;21)	Blood	35	DX	M	90	SRS605586	SRR1796915
TARGET-20-PARUUB	t(8;21)	BM	99	DX	F	211	SRS380408	SRR1664633
TARGET-20-PARUUB	t(8;21)	BM	99	DX	F	211	SRS380408	SRR1796869
TARGET-20-PARUUB	t(8;21)	BM	99	DX	F	210.5	SRS1054319	SRR2239697
TARGET-20-PARZUU	t(8;21)	BM	95	RL	M	109	SRS605585	SRR1796925
TARGET-20-PARZUU	t(8;21)	BM	95	RL	M	109	SRS1054315	SRR2239702
TARGET-20-PASBHI	t(8;21)	BM	92	DX	M	73	SRS605856	SRR1796900
TARGET-20-PASHBI	t(8;21)	BM	78	DX	M	191	SRS380358	SRR1810581
TARGET-20-PASHBI	t(8;21)	BM	78	DX	M	190.9	SRS380358	SRR2239706
TARGET-20-PASHYZ	t(8;21)	BM	37.8	RL	F	56.5	SRS380403	SRR1294260
TARGET-20-PASHYZ	t(8;21)	BM	37.8	RL	F	57	SRS605860	SRR1796864
TARGET-20-PASHYZ	t(8;21)	BM	37.8	RL	F	57	SRS380403	SRR1810628
TARGET-20-PASPKE	t(8;21)	BM	73	DX	F	107	SRS380329	SRR1810642
TARGET-20-PASPKE	t(8;21)	BM	73	DX	F	106.667	SRS1054306	SRR2239711
TARGET-20-PASWPT	t(8;21)	BM	72	RL	M	115	SRS380284	SRR1294246
TARGET-20-PASWPT	t(8;21)	BM	72	RL	M	115	SRS380284	SRR1810586
TARGET-20-PASXYG	t(8;21)	BM	63.5	RL	F	136.767	SRS605656	SRR1796885
TARGET-20-PASXYG	t(8;21)	BM	63.5	RL	F	136.767	SRS1054308	SRR2239716
TARGET-20-PATDHA	t(8;21)	BM	86	RL	F	184.8	SRS380303	SRR1810599
BM: bone marrow; DX: diagnosis; RL: relapse; M: male; F: female

### Sheet: LEUCEGENE analysed samples
Table S1.2. LEUCEGENE samples included in the analysis
Patient_ID1	Patient_ID2	Molecular group	Tissue	Blasts (%)	Timepoint	Sex	Age (months)	Patient_seqID	Patient_runID
GSM1203307	03H041	FLT3ITD	BM	83	DX	F	564	SRS468064	SRR949078
GSM1203313	05H050	FLT3ITD	BM	94	DX	M	732	SRS468071	SRR949085
GSM1203326	09H115	FLT3ITD	Blood	90	DX	M	552	SRS468085	SRR949100
GSM1203338	11H009	FLT3ITD	Blood	70	DX	M	636	SRS468096	SRR949114
GSM1203338	11H009	FLT3ITD	Blood	70	DX	M	636	SRS468096	SRR949115
GSM1203338	11H009	FLT3ITD	Blood	70	DX	M	636	SRS468096	SRR949116
GSM1203339	11H021	FLT3ITD	Blood	70	DX	F	252	SRS468097	SRR949117
GSM1203347	11H160	FLT3ITD	Blood	65	DX	F	432	SRS468105	SRR949127
GSM1203347	11H160	FLT3ITD	Blood	65	DX	F	432	SRS468105	SRR949128
GSM1203347	11H160	FLT3ITD	Blood	65	DX	F	432	SRS468105	SRR949129
GSM1273622	07H099	inv(16)	Blood	82	DX	F	696	SRS506066	SRR1036038
GSM1273622	07H099	inv(16)	Blood	82	DX	F	696	SRS506066	SRR1036039
GSM1273622	07H099	inv(16)	Blood	82	DX	F	696	SRS506066	SRR1036040
GSM1521571	03H109	inv(16)	BM	NA	DX	NA	348	SRS718906	SRR1608607
GSM1521571	03H109	inv(16)	BM	NA	DX	NA	348	SRS718906	SRR1608608
GSM1521571	03H109	inv(16)	BM	NA	DX	NA	348	SRS718906	SRR1608609
GSM1521571	03H109	inv(16)	BM	NA	DX	NA	348	SRS718906	SRR1608610
GSM1521571	03H109	inv(16)	BM	NA	DX	NA	348	SRS718906	SRR1608611
GSM1521571	03H109	inv(16)	BM	NA	DX	NA	348	SRS718906	SRR1608612
GSM1521572	03H112	inv(16)	BM	NA	DX	NA	432	SRS718907	SRR1608613
GSM1521572	03H112	inv(16)	BM	NA	DX	NA	432	SRS718907	SRR1608614
GSM1521572	03H112	inv(16)	BM	NA	DX	NA	432	SRS718907	SRR1608615
GSM1521572	03H112	inv(16)	BM	NA	DX	NA	432	SRS718907	SRR1608616
GSM1521572	03H112	inv(16)	BM	NA	DX	NA	432	SRS718907	SRR1608617
GSM1521572	03H112	inv(16)	BM	NA	DX	NA	432	SRS718907	SRR1608618
GSM1521573	04H061	inv(16)	BM	NA	DX	NA	828	SRS718908	SRR1608619
GSM1521573	04H061	inv(16)	BM	NA	DX	NA	828	SRS718908	SRR1608620
GSM1521575	06H151	inv(16)	BM	NA	DX	NA	456	SRS718910	SRR1608623
GSM1521577	08H081	inv(16)	BM	NA	DX	NA	468	SRS718912	SRR1608628
GSM1521577	08H081	inv(16)	BM	NA	DX	NA	468	SRS718912	SRR1608629
GSM1521577	08H081	inv(16)	BM	NA	DX	NA	468	SRS718912	SRR1608630
GSM1521578	09H016	inv(16)	Leukapheresis	NA	DX	NA	768	SRS718914	SRR1608631
GSM1521578	09H016	inv(16)	Leukapheresis	NA	DX	NA	768	SRS718914	SRR1608632
GSM1521578	09H016	inv(16)	Leukapheresis	NA	DX	NA	768	SRS718914	SRR1608633
GSM1521579	09H066	inv(16)	Blood	NA	DX	NA	816	SRS718913	SRR1608634
GSM1521579	09H066	inv(16)	Blood	NA	DX	NA	816	SRS718913	SRR1608635
GSM1521579	09H066	inv(16)	Blood	NA	DX	NA	816	SRS718913	SRR1608636
GSM1521579	09H066	inv(16)	Blood	NA	DX	NA	816	SRS718913	SRR1608637
GSM1521580	11H104	inv(16)	BM	NA	DX	NA	672	SRS718916	SRR1608638
GSM1521580	11H104	inv(16)	BM	NA	DX	NA	672	SRS718916	SRR1608639
GSM1521580	11H104	inv(16)	BM	NA	DX	NA	672	SRS718916	SRR1608640
GSM1521580	11H104	inv(16)	BM	NA	DX	NA	672	SRS718916	SRR1608641
GSM1521581	12H042	inv(16)	Blood	NA	DX	NA	696	SRS718915	SRR1608642
GSM1521593	03H095	inv(16)	BM	NA	DX	NA	204	SRS718928	SRR1608716
GSM1521593	03H095	inv(16)	BM	NA	DX	NA	204	SRS718928	SRR1608717
GSM1521593	03H095	inv(16)	BM	NA	DX	NA	204	SRS718928	SRR1608718
GSM1521593	03H095	inv(16)	BM	NA	DX	NA	204	SRS718928	SRR1608719
GSM1521594	04H030	inv(16)	BM	NA	DX	NA	600	SRS718930	SRR1608720
GSM1521594	04H030	inv(16)	BM	NA	DX	NA	600	SRS718930	SRR1608721
GSM1521594	04H030	inv(16)	BM	NA	DX	NA	600	SRS718930	SRR1608722
GSM1521594	04H030	inv(16)	BM	NA	DX	NA	600	SRS718930	SRR1608723
GSM1521595	05H113	inv(16)	Blood	NA	DX	NA	756	SRS718929	SRR1608724
GSM1521595	05H113	inv(16)	Blood	NA	DX	NA	756	SRS718929	SRR1608725
GSM1521595	05H113	inv(16)	Blood	NA	DX	NA	756	SRS718929	SRR1608726
GSM1521595	05H113	inv(16)	Blood	NA	DX	NA	756	SRS718929	SRR1608727
GSM1521596	05H136	inv(16)	Blood	NA	DX	NA	792	SRS718931	SRR1608728
GSM1521596	05H136	inv(16)	Blood	NA	DX	NA	792	SRS718931	SRR1608729
GSM1521596	05H136	inv(16)	Blood	NA	DX	NA	792	SRS718931	SRR1608730
GSM1521596	05H136	inv(16)	Blood	NA	DX	NA	792	SRS718931	SRR1608731
GSM1521596	05H136	inv(16)	Blood	NA	DX	NA	792	SRS718931	SRR1608732
GSM1521596	05H136	inv(16)	Blood	NA	DX	NA	792	SRS718931	SRR1608733
GSM1521596	05H136	inv(16)	Blood	NA	DX	NA	792	SRS718931	SRR1608734
GSM1521596	05H136	inv(16)	Blood	NA	DX	NA	792	SRS718931	SRR1608735
GSM1521598	06H115	inv(16)	Blood	NA	DX	NA	480	SRS718933	SRR1608744
GSM1521598	06H115	inv(16)	Blood	NA	DX	NA	480	SRS718933	SRR1608745
GSM1521598	06H115	inv(16)	Blood	NA	DX	NA	480	SRS718933	SRR1608746
GSM1521598	06H115	inv(16)	Blood	NA	DX	NA	480	SRS718933	SRR1608747
GSM1521598	06H115	inv(16)	Blood	NA	DX	NA	480	SRS718933	SRR1608748
GSM1521598	06H115	inv(16)	Blood	NA	DX	NA	480	SRS718933	SRR1608749
GSM1521598	06H115	inv(16)	Blood	NA	DX	NA	480	SRS718933	SRR1608750
GSM1521598	06H115	inv(16)	Blood	NA	DX	NA	480	SRS718933	SRR1608751
GSM1521599	08H099	inv(16)	Blood	NA	DX	NA	900	SRS718934	SRR1608752
GSM1521599	08H099	inv(16)	Blood	NA	DX	NA	900	SRS718934	SRR1608753
GSM1521599	08H099	inv(16)	Blood	NA	DX	NA	900	SRS718934	SRR1608754
GSM1521599	08H099	inv(16)	Blood	NA	DX	NA	900	SRS718934	SRR1608755
GSM1521602	11H179	inv(16)	BM	NA	DX	NA	264	SRS718937	SRR1608772
GSM1521602	11H179	inv(16)	BM	NA	DX	NA	264	SRS718937	SRR1608773
GSM1521602	11H179	inv(16)	BM	NA	DX	NA	264	SRS718937	SRR1608774
GSM1521602	11H179	inv(16)	BM	NA	DX	NA	264	SRS718937	SRR1608775
GSM1521603	13H066	inv(16)	BM	NA	DX	NA	288	SRS718938	SRR1608776
GSM1521603	13H066	inv(16)	BM	NA	DX	NA	288	SRS718938	SRR1608777
GSM1521603	13H066	inv(16)	BM	NA	DX	NA	288	SRS718938	SRR1608778
GSM1521603	13H066	inv(16)	BM	NA	DX	NA	288	SRS718938	SRR1608779
GSM1521603	13H066	inv(16)	BM	NA	DX	NA	288	SRS718938	SRR1608780
GSM1521603	13H066	inv(16)	BM	NA	DX	NA	288	SRS718938	SRR1608781
GSM1521603	13H066	inv(16)	BM	NA	DX	NA	288	SRS718938	SRR1608782
GSM1521603	13H066	inv(16)	BM	NA	DX	NA	288	SRS718938	SRR1608783
GSM1203309	03H119	NK	BM	92	DX	M	816	SRS468067	SRR949081
GSM1203314	05H149	NK	Blood	80	RL	M	660	SRS468073	SRR949086
GSM1203315	05H163	NK	Blood	86	DX	M	240	SRS468072	SRR949087
GSM1203315	05H163	NK	Blood	86	DX	M	240	SRS468072	SRR949088
GSM1203325	09H113	NK	BM	95	DX	M	672	SRS468083	SRR949099
GSM1203328	10H056	NK	BM	83	DX	F	684	SRS468086	SRR949102
GSM1203331	10H089	NK	Blood	80	DX	F	588	SRS468089	SRR949105
GSM1203331	10H089	NK	Blood	80	DX	F	588	SRS468089	SRR949106
GSM1203331	10H089	NK	Blood	80	DX	F	588	SRS468089	SRR949107
GSM1203344	11H095	NK	BM	87	DX	M	600	SRS468102	SRR949123
GSM1273624	08H048	NK	Blood	96	DX	M	540	SRS506068	SRR1036042
GSM1273624	08H048	NK	Blood	96	DX	M	540	SRS506068	SRR1036043
GSM1273624	08H048	NK	Blood	96	DX	M	540	SRS506068	SRR1036044
GSM1273624	08H048	NK	Blood	96	DX	M	540	SRS506068	SRR1036045
GSM1273624	08H048	NK	Blood	96	DX	M	540	SRS506068	SRR1036046
GSM1273624	08H048	NK	Blood	96	DX	M	540	SRS506068	SRR1036047
GSM1273624	08H048	NK	Blood	96	DX	M	540	SRS506068	SRR1036048
GSM1273624	08H048	NK	Blood	96	DX	M	540	SRS506068	SRR1036049
GSM1273625	08H112	NK	Blood	85	DX	M	624	SRS506069	SRR1036050
GSM1273625	08H112	NK	Blood	85	DX	M	624	SRS506069	SRR1036051
GSM1273625	08H112	NK	Blood	85	DX	M	624	SRS506069	SRR1036052
GSM1273625	08H112	NK	Blood	85	DX	M	624	SRS506069	SRR1036053
GSM1273625	08H112	NK	Blood	85	DX	M	624	SRS506069	SRR1036054
GSM1273632	10H038	NK	Blood	91	DX	F	804	SRS506075	SRR1036090
GSM1273632	10H038	NK	Blood	91	DX	F	804	SRS506075	SRR1036091
GSM1273632	10H038	NK	Blood	91	DX	F	804	SRS506075	SRR1036092
GSM1273632	10H038	NK	Blood	91	DX	F	804	SRS506075	SRR1036093
GSM1273632	10H038	NK	Blood	91	DX	F	804	SRS506075	SRR1036094
GSM1203310	04H024	NPM1_mut	BM	76	DX	F	540	SRS468068	SRR949082
GSM1203317	06H028	NPM1_mut	BM	95	DX	F	840	SRS468075	SRR949090
GSM1203318	06H144	NPM1_mut	Blood	90	DX	F	852	SRS468077	SRR949091
GSM1203330	10H072	NPM1_mut	BM	77	DX	M	828	SRS468088	SRR949104
GSM1203337	11H006	NPM1_mut	BM	94	DX	F	312	SRS468095	SRR949113
GSM1203345	11H126	NPM1_mut	BM	68	DX	M	888	SRS468103	SRR949124
GSM1273616	05H094	NPM1_mut	BM	94	DX	M	420	SRS506060	SRR1036005
GSM1273616	05H094	NPM1_mut	BM	94	DX	M	420	SRS506060	SRR1036006
GSM1273616	05H094	NPM1_mut	BM	94	DX	M	420	SRS506060	SRR1036007
GSM1273616	05H094	NPM1_mut	BM	94	DX	M	420	SRS506060	SRR1036008
GSM1273616	05H094	NPM1_mut	BM	94	DX	M	420	SRS506060	SRR1036009
GSM1273618	06H088	rMLL	BM	92	DX	M	336	SRS506061	SRR1036013
GSM1273618	06H088	rMLL	BM	92	DX	M	336	SRS506061	SRR1036014
GSM1273618	06H088	rMLL	BM	92	DX	M	336	SRS506061	SRR1036015
GSM1273618	06H088	rMLL	BM	92	DX	M	336	SRS506061	SRR1036016
GSM1273618	06H088	rMLL	BM	92	DX	M	336	SRS506061	SRR1036017
GSM1273618	06H088	rMLL	BM	92	DX	M	336	SRS506061	SRR1036018
GSM1521545	08H085	rMLL	Blood	90	DX	F	588	SRS718880	SRR1608498
GSM1521545	08H085	rMLL	Blood	90	DX	F	588	SRS718880	SRR1608499
GSM1521545	08H085	rMLL	Blood	90	DX	F	588	SRS718880	SRR1608500
GSM1521545	08H085	rMLL	Blood	90	DX	F	588	SRS718880	SRR1608501
GSM1521546	08H129	rMLL	Blood	80	DX	F	264	SRS718881	SRR1608502
GSM1521546	08H129	rMLL	Blood	80	DX	F	264	SRS718881	SRR1608503
GSM1521546	08H129	rMLL	Blood	80	DX	F	264	SRS718881	SRR1608504
GSM1521546	08H129	rMLL	Blood	80	DX	F	264	SRS718881	SRR1608505
GSM1521548	01H001	rMLL	Blood	92	DX	F	660	SRS718882	SRR1608510
GSM1521548	01H001	rMLL	Blood	92	DX	F	660	SRS718882	SRR1608511
GSM1521548	01H001	rMLL	Blood	92	DX	F	660	SRS718882	SRR1608512
GSM1521548	01H001	rMLL	Blood	92	DX	F	660	SRS718882	SRR1608513
GSM1521554	05H066	rMLL	BM	75	DX	F	312	SRS718889	SRR1608534
GSM1521554	05H066	rMLL	BM	75	DX	F	312	SRS718889	SRR1608535
GSM1521554	05H066	rMLL	BM	75	DX	F	312	SRS718889	SRR1608536
GSM1521554	05H066	rMLL	BM	75	DX	F	312	SRS718889	SRR1608537
GSM1521557	06H117	rMLL	BM	85	DX	M	696	SRS718892	SRR1608546
GSM1521557	06H117	rMLL	BM	85	DX	M	696	SRS718892	SRR1608547
GSM1521557	06H117	rMLL	BM	85	DX	M	696	SRS718892	SRR1608548
GSM1521557	06H117	rMLL	BM	85	DX	M	696	SRS718892	SRR1608549
GSM1521558	07H003	rMLL	Blood	65	DX	F	300	SRS718893	SRR1608550
GSM1521558	07H003	rMLL	Blood	65	DX	F	300	SRS718893	SRR1608551
GSM1521558	07H003	rMLL	Blood	65	DX	F	300	SRS718893	SRR1608552
GSM1521558	07H003	rMLL	Blood	65	DX	F	300	SRS718893	SRR1608553
GSM1521558	07H003	rMLL	Blood	65	DX	F	300	SRS718893	SRR1608554
GSM1521559	07H041	rMLL	BM	94	DX	M	732	SRS718894	SRR1608555
GSM1521559	07H041	rMLL	BM	94	DX	M	732	SRS718894	SRR1608556
GSM1521559	07H041	rMLL	BM	94	DX	M	732	SRS718894	SRR1608557
GSM1521559	07H041	rMLL	BM	94	DX	M	732	SRS718894	SRR1608558
GSM1521561	08H021	rMLL	BM	89	DX	M	720	SRS718896	SRR1608564
GSM1521561	08H021	rMLL	BM	89	DX	M	720	SRS718896	SRR1608565
GSM1521561	08H021	rMLL	BM	89	DX	M	720	SRS718896	SRR1608566
GSM1521561	08H021	rMLL	BM	89	DX	M	720	SRS718896	SRR1608567
GSM1521561	08H021	rMLL	BM	89	DX	M	720	SRS718896	SRR1608568
GSM1521562	08H139	rMLL	BM	92	DX	M	840	SRS718898	SRR1608569
GSM1521562	08H139	rMLL	BM	92	DX	M	840	SRS718898	SRR1608570
GSM1521562	08H139	rMLL	BM	92	DX	M	840	SRS718898	SRR1608571
GSM1521562	08H139	rMLL	BM	92	DX	M	840	SRS718898	SRR1608572
GSM1521562	08H139	rMLL	BM	92	DX	M	840	SRS718898	SRR1608573
GSM1521563	09H010	rMLL	BM	93	DX	M	240	SRS718897	SRR1608574
GSM1521563	09H010	rMLL	BM	93	DX	M	240	SRS718897	SRR1608575
GSM1521563	09H010	rMLL	BM	93	DX	M	240	SRS718897	SRR1608576
GSM1521563	09H010	rMLL	BM	93	DX	M	240	SRS718897	SRR1608577
GSM1521563	09H010	rMLL	BM	93	DX	M	240	SRS718897	SRR1608578
GSM1521565	09H098	rMLL	BM	58	DX	M	360	SRS718899	SRR1608584
GSM1521565	09H098	rMLL	BM	58	DX	M	360	SRS718899	SRR1608585
GSM1521565	09H098	rMLL	BM	58	DX	M	360	SRS718899	SRR1608586
GSM1521565	09H098	rMLL	BM	58	DX	M	360	SRS718899	SRR1608587
GSM1521565	09H098	rMLL	BM	58	DX	M	360	SRS718899	SRR1608588
GSM1521566	10H058	rMLL	BM	88	DX	F	348	SRS718901	SRR1608589
GSM1521567	10H127	rMLL	Blood	92	DX	M	432	SRS718902	SRR1608590
GSM1521567	10H127	rMLL	Blood	92	DX	M	432	SRS718902	SRR1608591
GSM1521567	10H127	rMLL	Blood	92	DX	M	432	SRS718902	SRR1608592
GSM1521567	10H127	rMLL	Blood	92	DX	M	432	SRS718902	SRR1608593
GSM1521567	10H127	rMLL	Blood	92	DX	M	432	SRS718902	SRR1608594
GSM1521568	04H080	rMLL	BM	92	DX	M	300	SRS718903	SRR1608595
GSM1521568	04H080	rMLL	BM	92	DX	M	300	SRS718903	SRR1608596
GSM1521568	04H080	rMLL	BM	92	DX	M	300	SRS718903	SRR1608597
GSM1521568	04H080	rMLL	BM	92	DX	M	300	SRS718903	SRR1608598
GSM1521606	03H065	t(8;21)	Blood	NA	DX	NA	396	SRS718941	SRR1608796
GSM1521606	03H065	t(8;21)	Blood	NA	DX	NA	396	SRS718941	SRR1608797
GSM1521606	03H065	t(8;21)	Blood	NA	DX	NA	396	SRS718941	SRR1608798
GSM1521606	03H065	t(8;21)	Blood	NA	DX	NA	396	SRS718941	SRR1608799
GSM1521606	03H065	t(8;21)	Blood	NA	DX	NA	396	SRS718941	SRR1608800
GSM1521606	03H065	t(8;21)	Blood	NA	DX	NA	396	SRS718941	SRR1608801
GSM1521606	03H065	t(8;21)	Blood	NA	DX	NA	396	SRS718941	SRR1608802
GSM1521606	03H065	t(8;21)	Blood	NA	DX	NA	396	SRS718941	SRR1608803
GSM1521607	03H083	t(8;21)	BM	NA	DX	NA	732	SRS718943	SRR1608804
GSM1521607	03H083	t(8;21)	BM	NA	DX	NA	732	SRS718943	SRR1608805
GSM1521607	03H083	t(8;21)	BM	NA	DX	NA	732	SRS718943	SRR1608806
GSM1521607	03H083	t(8;21)	BM	NA	DX	NA	732	SRS718943	SRR1608807
GSM1521607	03H083	t(8;21)	BM	NA	DX	NA	732	SRS718943	SRR1608808
GSM1521607	03H083	t(8;21)	BM	NA	DX	NA	732	SRS718943	SRR1608809
GSM1521607	03H083	t(8;21)	BM	NA	DX	NA	732	SRS718943	SRR1608810
GSM1521607	03H083	t(8;21)	BM	NA	DX	NA	732	SRS718943	SRR1608811
GSM1521608	05H042	t(8;21)	Blood	NA	DX	NA	444	SRS718942	SRR1608812
GSM1521608	05H042	t(8;21)	Blood	NA	DX	NA	444	SRS718942	SRR1608813
GSM1521608	05H042	t(8;21)	Blood	NA	DX	NA	444	SRS718942	SRR1608814
GSM1521608	05H042	t(8;21)	Blood	NA	DX	NA	444	SRS718942	SRR1608815
GSM1521608	05H042	t(8;21)	Blood	NA	DX	NA	444	SRS718942	SRR1608816
GSM1521608	05H042	t(8;21)	Blood	NA	DX	NA	444	SRS718942	SRR1608817
GSM1521608	05H042	t(8;21)	Blood	NA	DX	NA	444	SRS718942	SRR1608818
GSM1521608	05H042	t(8;21)	Blood	NA	DX	NA	444	SRS718942	SRR1608819
GSM1521609	05H118	t(8;21)	BM	NA	DX	NA	288	SRS718945	SRR1608820
GSM1521609	05H118	t(8;21)	BM	NA	DX	NA	288	SRS718945	SRR1608821
GSM1521610	05H184	t(8;21)	Blood	NA	DX	NA	576	SRS718944	SRR1608822
GSM1521610	05H184	t(8;21)	Blood	NA	DX	NA	576	SRS718944	SRR1608823
GSM1521610	05H184	t(8;21)	Blood	NA	DX	NA	576	SRS718944	SRR1608824
GSM1521610	05H184	t(8;21)	Blood	NA	DX	NA	576	SRS718944	SRR1608825
GSM1521610	05H184	t(8;21)	Blood	NA	DX	NA	576	SRS718944	SRR1608826
GSM1521610	05H184	t(8;21)	Blood	NA	DX	NA	576	SRS718944	SRR1608827
GSM1521610	05H184	t(8;21)	Blood	NA	DX	NA	576	SRS718944	SRR1608828
GSM1521610	05H184	t(8;21)	Blood	NA	DX	NA	576	SRS718944	SRR1608829
GSM1521611	06H035	t(8;21)	Blood	NA	DX	NA	540	SRS718946	SRR1608830
GSM1521611	06H035	t(8;21)	Blood	NA	DX	NA	540	SRS718946	SRR1608831
GSM1521611	06H035	t(8;21)	Blood	NA	DX	NA	540	SRS718946	SRR1608832
GSM1521611	06H035	t(8;21)	Blood	NA	DX	NA	540	SRS718946	SRR1608833
GSM1521611	06H035	t(8;21)	Blood	NA	DX	NA	540	SRS718946	SRR1608834
GSM1521611	06H035	t(8;21)	Blood	NA	DX	NA	540	SRS718946	SRR1608835
GSM1521611	06H035	t(8;21)	Blood	NA	DX	NA	540	SRS718946	SRR1608836
GSM1521611	06H035	t(8;21)	Blood	NA	DX	NA	540	SRS718946	SRR1608837
GSM1521613	08H034	t(8;21)	Blood	NA	DX	NA	336	SRS718948	SRR1608846
GSM1521613	08H034	t(8;21)	Blood	NA	DX	NA	336	SRS718948	SRR1608847
GSM1521613	08H034	t(8;21)	Blood	NA	DX	NA	336	SRS718948	SRR1608848
GSM1521613	08H034	t(8;21)	Blood	NA	DX	NA	336	SRS718948	SRR1608849
GSM1521613	08H034	t(8;21)	Blood	NA	DX	NA	336	SRS718948	SRR1608850
GSM1521613	08H034	t(8;21)	Blood	NA	DX	NA	336	SRS718948	SRR1608851
GSM1521613	08H034	t(8;21)	Blood	NA	DX	NA	336	SRS718948	SRR1608852
GSM1521613	08H034	t(8;21)	Blood	NA	DX	NA	336	SRS718948	SRR1608853
GSM1521614	08H042	t(8;21)	Blood	NA	DX	NA	216	SRS718949	SRR1608854
GSM1521614	08H042	t(8;21)	Blood	NA	DX	NA	216	SRS718949	SRR1608855
GSM1521614	08H042	t(8;21)	Blood	NA	DX	NA	216	SRS718949	SRR1608856
GSM1521614	08H042	t(8;21)	Blood	NA	DX	NA	216	SRS718949	SRR1608857
GSM1521614	08H042	t(8;21)	Blood	NA	DX	NA	216	SRS718949	SRR1608858
GSM1521614	08H042	t(8;21)	Blood	NA	DX	NA	216	SRS718949	SRR1608859
GSM1521614	08H042	t(8;21)	Blood	NA	DX	NA	216	SRS718949	SRR1608860
GSM1521614	08H042	t(8;21)	Blood	NA	DX	NA	216	SRS718949	SRR1608861
GSM1521615	08H072	t(8;21)	BM	NA	DX	NA	396	SRS718950	SRR1608862
GSM1521615	08H072	t(8;21)	BM	NA	DX	NA	396	SRS718950	SRR1608863
GSM1521615	08H072	t(8;21)	BM	NA	DX	NA	396	SRS718950	SRR1608864
GSM1521615	08H072	t(8;21)	BM	NA	DX	NA	396	SRS718950	SRR1608865
GSM1521615	08H072	t(8;21)	BM	NA	DX	NA	396	SRS718950	SRR1608866
GSM1521615	08H072	t(8;21)	BM	NA	DX	NA	396	SRS718950	SRR1608867
GSM1521615	08H072	t(8;21)	BM	NA	DX	NA	396	SRS718950	SRR1608868
GSM1521615	08H072	t(8;21)	BM	NA	DX	NA	396	SRS718950	SRR1608869
GSM1521616	09H040	t(8;21)	Blood	NA	DX	NA	420	SRS718951	SRR1608870
GSM1521616	09H040	t(8;21)	Blood	NA	DX	NA	420	SRS718951	SRR1608871
GSM1521616	09H040	t(8;21)	Blood	NA	DX	NA	420	SRS718951	SRR1608872
GSM1521616	09H040	t(8;21)	Blood	NA	DX	NA	420	SRS718951	SRR1608873
GSM1521616	09H040	t(8;21)	Blood	NA	DX	NA	420	SRS718951	SRR1608874
GSM1521616	09H040	t(8;21)	Blood	NA	DX	NA	420	SRS718951	SRR1608875
GSM1521616	09H040	t(8;21)	Blood	NA	DX	NA	420	SRS718951	SRR1608876
GSM1521616	09H040	t(8;21)	Blood	NA	DX	NA	420	SRS718951	SRR1608877
GSM1521617	10H030	t(8;21)	Blood	NA	DX	NA	708	SRS718952	SRR1608878
GSM1521617	10H030	t(8;21)	Blood	NA	DX	NA	708	SRS718952	SRR1608879
GSM1521617	10H030	t(8;21)	Blood	NA	DX	NA	708	SRS718952	SRR1608880
GSM1521617	10H030	t(8;21)	Blood	NA	DX	NA	708	SRS718952	SRR1608881
GSM1521617	10H030	t(8;21)	Blood	NA	DX	NA	708	SRS718952	SRR1608882
GSM1521617	10H030	t(8;21)	Blood	NA	DX	NA	708	SRS718952	SRR1608883
GSM1521617	10H030	t(8;21)	Blood	NA	DX	NA	708	SRS718952	SRR1608884
GSM1521617	10H030	t(8;21)	Blood	NA	DX	NA	708	SRS718952	SRR1608885
GSM1521618	10H119	t(8;21)	Blood	NA	DX	NA	432	SRS718953	SRR1608886
GSM1521618	10H119	t(8;21)	Blood	NA	DX	NA	432	SRS718953	SRR1608887
GSM1521618	10H119	t(8;21)	Blood	NA	DX	NA	432	SRS718953	SRR1608888
GSM1521618	10H119	t(8;21)	Blood	NA	DX	NA	432	SRS718953	SRR1608889
GSM1521618	10H119	t(8;21)	Blood	NA	DX	NA	432	SRS718953	SRR1608890
GSM1521618	10H119	t(8;21)	Blood	NA	DX	NA	432	SRS718953	SRR1608891
GSM1521618	10H119	t(8;21)	Blood	NA	DX	NA	432	SRS718953	SRR1608892
GSM1521618	10H119	t(8;21)	Blood	NA	DX	NA	432	SRS718953	SRR1608893
GSM1521619	11H107	t(8;21)	Blood	NA	RL	NA	804	SRS718954	SRR1608894
GSM1521619	11H107	t(8;21)	Blood	NA	RL	NA	804	SRS718954	SRR1608895
GSM1521619	11H107	t(8;21)	Blood	NA	RL	NA	804	SRS718954	SRR1608896
GSM1521619	11H107	t(8;21)	Blood	NA	RL	NA	804	SRS718954	SRR1608897
GSM1521619	11H107	t(8;21)	Blood	NA	RL	NA	804	SRS718954	SRR1608898
GSM1521619	11H107	t(8;21)	Blood	NA	RL	NA	804	SRS718954	SRR1608899
GSM1521619	11H107	t(8;21)	Blood	NA	RL	NA	804	SRS718954	SRR1608900
GSM1521619	11H107	t(8;21)	Blood	NA	RL	NA	804	SRS718954	SRR1608901
GSM1521620	12H045	t(8;21)	BM	NA	DX	NA	696	SRS718955	SRR1608902
GSM1521620	12H045	t(8;21)	BM	NA	DX	NA	696	SRS718955	SRR1608903
GSM1521620	12H045	t(8;21)	BM	NA	DX	NA	696	SRS718955	SRR1608904
GSM1521620	12H045	t(8;21)	BM	NA	DX	NA	696	SRS718955	SRR1608905
GSM1521620	12H045	t(8;21)	BM	NA	DX	NA	696	SRS718955	SRR1608906
GSM1521620	12H045	t(8;21)	BM	NA	DX	NA	696	SRS718955	SRR1608907
GSM1521620	12H045	t(8;21)	BM	NA	DX	NA	696	SRS718955	SRR1608908
GSM1521620	12H045	t(8;21)	BM	NA	DX	NA	696	SRS718955	SRR1608909
GSM1521622	12H166	t(8;21)	Blood	NA	DX	NA	612	SRS718957	SRR1608918
GSM1521622	12H166	t(8;21)	Blood	NA	DX	NA	612	SRS718957	SRR1608919
GSM1521623	12H180	t(8;21)	Blood	NA	DX	NA	456	SRS718958	SRR1608920
GSM1521623	12H180	t(8;21)	Blood	NA	DX	NA	456	SRS718958	SRR1608921
BM: bone marrow; DX: diagnosis; RL: relapse; M: male; F: female; NA: not analysed
