## Supplementary material for "A comprehensive single-cell expression atlas of human AML leukemia-initiating cells unravels the contribution of HIF pathway and its therapeutic potential": Table S2

### Sheet: Hypoxia Signature
List of the 119 HIF1A-target genes used to defined the Hypoxia signature (Percio et al, 2014)
Gene Symbol	Alias	GeneID	Gene Name
ABCB1	PGY1, ABC20, MDR1, GP170, CLCS, PGP, CD243, MGC163296	5243	ATP-binding cassette, sub-family B (MDR/TAP), member 1
ABCG2	BCRP1, ABC15, MRX, MGC102821, EST157481, MXR, CD338, BCRP, ABCP, CDW338, MXR1, BMDP	9429	ATP-binding cassette, sub-family G (WHITE), member 2
ADM	AM	133	adrenomedullin
ADRA1B	ADRA1, ALPHA1BAR	147	adrenergic, alpha-1B-, receptor
AK4	AK3, AK3L1, AKL3L2, AK 4	205	adenylate kinase 4
ALDOA	MGC17767, MGC17716, ALDA, MGC10942, GSD12	226	aldolase A, fructose-bisphosphate
ALDOC	ALDC	230	aldolase C, fructose-bisphosphate
ANGPT2	ANG2, AGPT2	285	angiopoietin 2
ANKRD37		353322	ankyrin repeat domain 37
ANXA1	ANX1, LPC1	301	annexin A1
BHLHE40	SHARP2, STRA14, STRA13, BHLHB2, DEC1	8553	basic helix-loop-helix domain containing, class B, 2
BHLHE41	SHARP1, DEC2, BHLHB3	79365	basic helix-loop-helix domain containing, class B, 3
BNIP3	NIP3	664	BCL2/adenovirus E1B 19kDa interacting protein 3
BNIP3L	BNIP3A, NIX	665	BCL2/adenovirus E1B 19kDa interacting protein 3-like
CA9	MN, CAIX	768	carbonic anhydrase IX
CAD		790	carbamoyl-phosphate synthetase 2, aspartate transcarbamylase, and dihydroorotase
CALCRL	CRLR, CGRPR	10203	calcitonin receptor-like
CAPG	MCP, AFCP	822	capping protein (actin filament), gelsolin-like
CCNG2		901	cyclin G2
CCR7	BLR2, EBI1, CD197, CDw197, CMKBR7	1236	chemokine (C-C motif) receptor 7
CD99	MIC2, MIC2X, MIC2Y, MSK5X, HBA71	4267	CD99 molecule
CDKN1A	WAF1, CIP1, CDKN1, CAP20, SDI1, P21, P21CIP1, MDA6	1026	cyclin-dependent kinase inhibitor 1A (p21, Cip1)
CITED2	ASD8, MRG1, VSD2, MRG-1, P35SRJ	10370	Cbp/p300-interacting transactivator, with Glu/Asp-rich carboxy-terminal domain, 2
COL5A1		1289	collagen, type V, alpha 1
CP	CP2	1356	ceruloplasmin (ferroxidase)
CTGF	IGFBP8, MGC102839, HCS24, CCN2, NOV2	1490	connective tissue growth factor
CTSD	CPSD, MGC2311, CLN10	1509	cathepsin D
CXCL12	SDF1B, SDF1A, TPAR1, SDF1, TLSFA, TLSFB, PBSF, SCYB12, IRH	6387	chemokine (C-X-C motif) ligand 12 (stromal cell-derived factor 1)
CXCR4	LCR1, NPYY3R, WHIM, HM89, LAP3, NPYRL, FB22, D2S201E, NPYR, NPY3R, LESTR, HSY3RR, CD184	7852	chemokine (C-X-C motif) receptor 4
CYP2S1		29785	cytochrome P450, family 2, subfamily S, polypeptide 1
DDIT4	RP11442H211, RTP801, REDD1, DIG2, FLJ20500	54541	DNA-damage-inducible transcript 4
DEC1	CTS9	50514	deleted in esophageal cancer 1
EDN1	HDLCQ7, ET1, PPET1	1906	endothelin 1
EGLN1	HPH2, DKFZP761F179, ZMYND6, C1ORF12, PHD2, HIFPH2, SM20, ECYT3	54583	egl nine homolog 1 (C. elegans)
EGLN3	FLJ21620, HIFPH3, MGC125999, PHD3, MGC125998	112399	egl nine homolog 3 (C. elegans)
ENG	FLJ41744, END, CD105, ORW, ORW1, HHT1	2022	endoglin (Osler-Rendu-Weber syndrome 1)
ENO1	MBP1, MPB1, NNE, PPH, ENO1L1	2023	enolase 1, (alpha)
EPO	EP, MGC138142, MVCD2	2056	erythropoietin
ERO1L	ERO1A, ERO1-alpha	30001	ERO1-like (S. cerevisiae)
ETS1	ETS-1, FLJ10768, EWSR2	2113	v-ets erythroblastosis virus E26 oncogene homolog 1 (avian)
FAM162A	E2IG5, HGTD-P, C3ORF28	26355	family with sequence similarity 162, member A
FECH	FCE, EPP	2235	ferrochelatase (protoporphyria)
FN1	DKFZP686I1370, DKFZP686F10164, CIG, DKFZP686H0342, FNZ, EDB, LETS, DKFZP686O13149, MSF, GFND2, FINC, FN	2335	fibronectin 1
FURIN	PACE, FUR, SPC1, PCSK3	5045	furin (paired basic amino acid cleaving enzyme)
GADD45B	MYD118, GADD45BETA	4616	growth arrest and DNA-damage-inducible, beta
GAPDH	MGC88685, GAPD, G3PD	2597	glyceraldehyde-3-phosphate dehydrogenase
GPI	PHI, SA36, GNPI, PGI, NLK, AMF	2821	glucose phosphate isomerase
GPX3	GSHPXP, GPXP, GSHPX3	2878	glutathione peroxidase 3 (plasma)
HK1	HK1TA, HKI, HK1TC, HK1TB, HXK1	3098	hexokinase 1
HK2	DKFZP686M1669, HKII, HXK2	3099	hexokinase 2
HMOX1	BK286B10, HO1,HO-1, HSP32, HMOX1D	3162	heme oxygenase (decycling) 1
HSP90B1	GP96, GRP94, TRA1, ECGP	7184	heat shock protein 90kDa beta (Grp94), member 1
ID2	ID2A, ID2H, GIG8, MGC26389	3398	inhibitor of DNA binding 2, dominant negative helix-loop-helix protein
IGF2	FLJ22066, INSIGF, C11ORF43, FLJ44734, PP9974	3481	insulin-like growth factor 2 (somatomedin A)
IGFBP1	IGFBP25, HIGFBP1, AFBP, IBP1, PP12	3484	insulin-like growth factor binding protein 1
IGFBP2	IGFBP53, IBP2	3485	insulin-like growth factor binding protein 2, 36kDa
IGFBP3	BP53, IBP3	3486	insulin-like growth factor binding protein 3
ITGB2	LFA1, MF17, MAC1, LAD, MFI7, LCAMB, CD18	3689	integrin, beta 2 (complement component 3 receptor 3 and 4 subunit)
JUNB	AP-1	3726	jun B proto-oncogene
KDM3A	TSGA, JMJD1, JHDM2A, JHMD2A, JMJD1A	55818	lysine (K)-specific demethylase 3A
KDM4B	JMJD2B, TDRD14B	23030	lysine (K)-specific demethylase 4B
KITLG	SF, MGF, SCF, FPH2, KL-1, Kitl, SHEP7	4254	KIT ligand
KRT14	NFJ, EBS3, EBS4, CK14, K14	3861	keratin 14 (epidermolysis bullosa simplex, Dowling-Meara, Koebner)
KRT18	K18, CYK18	3875	keratin 18
KRT19	CK19, MGC15366, K19, K1CS	3880	keratin 19
LDHA	LDHM, PIG19, LDH1, GSD11	3939	lactate dehydrogenase A
LEP	FLJ94114, OB, OBS, LEPD	3952	leptin
LGALS1	GAL1, GBP	3956	lectin, galactoside-binding, soluble, 1
LOX	MGC105112	4015	lysyl oxidase
LRP1	APOER, FLJ16451, TGFBR5, APR, A2MR, MGC88725, CD91, IGFBP3R, LRP	4035	low density lipoprotein-related protein 1 (alpha-2-macroglobulin receptor)
MCL1	MCL1S, MGC104264, TM, MGC1839, MCL1L, EAT	4170	myeloid cell leukemia sequence 1 (BCL2-related)
MET	HGFR, RCCP2, AUTS9	4233	met proto-oncogene (hepatocyte growth factor receptor)
MMP14	1, MMP-14, MMP-X1, MT-MMP, MT1MMP, MTMMP1, MT1-MMP, MT-MMP 1	4323	matrix metallopeptidase 14 (membrane-inserted)
MMP2	CLG4, CLG4A, TBE1, MMPII, MONA	4313	matrix metallopeptidase 2 (gelatinase A, 72kDa gelatinase, 72kDa type IV collagenase)
MMP9	GELB, CLG4B, MMP-9, MANDP2	4318	matrix metallopeptidase 9 (gelatinase B, 92kDa gelatinase, 92kDa type IV collagenase)
MXI1	MGC43220, MAD2, MXD2, MXI	4601	MAX interactor 1
NAMPT	VF, PBEF, PBEF1, VISFATIN, 1110035O14Rik	10135	nicotinamide phosphoribosyltransferase
NOS2A	NOS2, INOS, NOS, HEPNOS	4843	nitric oxide synthase 2A (inducible, hepatocytes)
NOS3	ENOS, ECNOS, NOSIII	4846	nitric oxide synthase 3 (endothelial cell)
NPM1	MGC104254, NPM, B23	4869	nucleophosmin (nucleolar phosphoprotein B23, numatrin)
NR4A1	N10, GFRP1, NP10, NAK1, MGC9485, HMR, NGFIB, TR3, NUR77	3164	nuclear receptor subfamily 4, group A, member 1
NRN1	NRN, dJ380B8.2	51299	neuritin 1
NT5E	EN, CD73, NTE, NT5, E5NT, ENT, NT	4907	5'-nucleotidase, ecto (CD73)
P4HA1	P4HA	5033	prolyl 4-hydroxylase, alpha polypeptide I
P4HA2		8974	prolyl 4-hydroxylase, alpha polypeptide II
P4HTM	PH4, PH-4, PHD4, EGLN4, HIFPH4, P4H-TM	54681	hypoxia-inducible factor prolyl 4-hydroxylase
PDGFA	PDGF1, PDGF-A	5154	platelet-derived growth factor alpha polypeptide
PDK1		5163	pyruvate dehydrogenase kinase, isozyme 1
PFKFB3	IPFK2, PFK2	5209	6-phosphofructo-2-kinase/fructose-2,6-biphosphatase 3
PFKL	FLJ30173, FLJ40909, DKFZP686L2097, DKFZP686G1648, PFKB	5211	phosphofructokinase, liver
PGK1	MGC142128, MGC117307, PGKA, MGC8947, MIG10	5230	phosphoglycerate kinase 1
PKM	PK3, OIP3, CTHBP, THBP1, MGC3932, TCB, PKM2	5315	pyruvate kinase, muscle
PLAUR	UPAR, URKR, CD87, U-PAR	5329	plasminogen activator, urokinase receptor
PMAIP1	APR, NOXA	5366	phorbol-12-myristate-13-acetate-induced protein 1
PPP5C	FLJ36922, PPP5, PP5, PPT	5536	protein phosphatase 5, catalytic subunit
PROK1	PRK1, PK1, EGVEGF	84432	prokineticin 1
RCOR2		283248	REST corepressor 2
S100A4	42A, 18A2, CAPL, FSP1, MTS1, P9KA, PEL98	6275	S100 calcium binding protein A4
SENP1	SuPr-2	29843	SUMO1/sentrin specific peptidase 1
SERPINE1	PAI, PAI1, PAI-1, PLANH1	5054	serpin peptidase inhibitor, clade E (nexin, plasminogen activator inhibitor type 1), member 1
SLC2A1	PED, DYT9, GLUT, DYT17, DYT18, EIG12, GLUT1, HTLVR, GLUT1DS	6513	solute carrier family 2 (facilitated glucose transporter), member 1
SLC2A3	GLUT3	6515	solute carrier family 2 (facilitated glucose transporter), member 3
SOX9	CMD1, SRA1, CMPD1	6662	SRY (sex determining region Y)-box 9
STC2	STC-2, STCRP	8614	stanniocalcin 2
TCF3	E2A, E47, ITF1, VDIR, TCF-3, BHLHB21	6929	transcription factor 3
TERT	TP2, TRT, EST2, TCS1, hTRT, DKCA2, DKCB4, hEST2, PFBMFT1	7015	telomerase reverse transcriptase
TF	DKFZP781D0156, PRO1557, PRO2086, TFQTL1	7018	transferrin
TFF3	ITF, TFI, HP1B, HITF	7033	trefoil factor 3 (intestinal)
TFRC	TFR1, TRFR, CD71, TFR, TR, p90, T9	7037	transferrin receptor (p90, CD71)
TGFA	TFGA	7039	transforming growth factor, alpha
TGFB3	FLJ16571, TGFBETA3, ARVD	7043	transforming growth factor, beta 3
TGM2	TG2, GNAH, GALPHAH, TGC	7052	transglutaminase 2 (C polypeptide, protein-glutamine-gamma-glutamyltransferase)
TPI1	MGC88108, TPI, TIM	7167	triosephosphate isomerase 1
TWIST1	SCS, ACS3, CRS1, BPES2, BPES3, TWIST, BHLHA38	7291	twist basic helix-loop-helix transcription factor 1
UCN2	UR, SRP, URP, UCNI, UCN-II	90226	urocortin 2
VEGFA	MGC70609, VEGF, VPF, MVCD1	7422	vascular endothelial growth factor A
VIM	FLJ36605	7431	vimentin
ZEB1	BZP, TCF8, AREB6, FECD6, NIL2A, PPCD3, ZFHEP, ZFHX1A, DELTAEF1	6935	zinc finger E-box binding homeobox 1
ZEB2	SIP1, SIP-1, ZFHX1B, HSPC082, SMADIP1	9839	zinc finger E-box binding homeobox 2
Other genes associated to the hypoxia pathway
HIF-1alpha	HIF1, MOP1, PASD8, HIF-1A, bHLHe78, HIF-1alpha, HIF1-ALPHA, HIF-1-alpha	3091	Hypoxia Inducible Factor 1 Alpha Subunit
HIF-2alpha	EPAS1, HLF, MOP2, ECYT4, HIF2A, PASD2, bHLHe73	2034	endothelial PAS domain protein 1
HIF-3alpha	IPAS, MOP7, PASD7, HIF-3A, bHLHe17, HIF3-alpha-1	64344	hypoxia inducible factor 3 alpha subunit
ARNT	HIF-1-beta, HIF-1beta, HIF1-beta, HIF1B, HIF1BETA, TANGO, bHLHe2	405	aryl hydrocarbon receptor nuclear translocator
EGLN2	PHD1, EIT6, HIF-PH1, HIFPH1, HPH-1, HPH-3	112398	egl-9 family hypoxia inducible factor 2
EGLN1	PHD2, C1orf12, ECYT3, HALAH, HIF-PH2, HIFPH2, HPH-2, HPH2, SM20, ZMYND6	54583	egl-9 family hypoxia inducible factor 1
EGLN3	PHD3, HIFP4H3, HIFPH3	112399	egl-9 family hypoxia inducible factor 3
VHL	HRCA1, RCA11, pVHL, VHL	7428	von Hippel-Lindau tumor suppressor
HIF1AN	FIH1	55662	hypoxia inducible factor 1 alpha subunit inhibitor

### Sheet: Additional Hypoxia Signatures
Additional Hypoxia Signatures
Harris (HARRIS_HYPOXIA)	Semenza (SEMENZA_HIF1_TARGETS)	Winter (WINTER_HYPOXIA_METAGENE)	Elvidge (ELVIDGE_HYPOXIA_UP)	Leonard (LEONARD_HYPOXIA)
ADM	ADM	ADORA2B	ADGRE2	ADORA2B
AK3	ADRA1B	AK4	ADM	AK4
ALDOA	AK3	ALDOA	ADORA2B	ALDOA
ANGPT2	ALDOA	ANGPTL4	AHNAK2	BHLHE40
APEX1	ALDOC	ANKRD37	AK4	BNIP3
BHLHE40	BNIP3	ANKRD9	AKAP12	CCNG2
BIK	CA9	ANLN	ALDOC	CDKN1B
BNIP3	CDKN1A	B4GALT2	ANG	CDKN1C
BNIP3L	CITED2	BCAR1	ANGPTL4	DDIT4
CA12	CP	BMS1	ANKZF1	DEPP1
CA9	EDN1	BNIP3	ARTN	DUSP1
CCL2	ENO1	C16orf74	ASPH	EFNA1
CCNG2	EPO	CA12	ATF3	F3
CD99	FLT1	CA9	ATG14	FOSL2
CDKN1A	GAPDH	CDCA4	ATXN1	HNRNPA1
CDKN1B	HK1	CNIH4	B3GNT4	HOXA4
COL5A1	HK2	COL4A5	BBX	HOXA5
CP	HMOX1	CORO1C	BCOR	JMJD6
CXCL8	IGF2	CXCL8	BHLHE40	JUNB
DDIT3	IGFBP1	DPM2	BNIP3	KDM3A
EDN1	IGFBP2	EEF1AKMT4	BNIP3L	MUC1
EDN2	IGFBP3	EIF2S1	CA9	NFIL3
ENO1	LDHA	GAPDH	CADM1	P4HA1
ENPEP	NOS2	GEMIN2	CAV1	P4HA2
EPAS1	P4HA2	GMFB	CAVIN1	PDGFB
EPO	PFKL	GPN3	CCN1	PFKFB4
F3	PGK1	GSS	CCN5	PFKP
FGF3	PKM	HAUS2	CCNG2	PGK1
FLT1	SERPINE1	HES2	CD59	PHC2
FOS	SLC2A1	HILPDA	CEMIP	PLIN2
FTL	SLC2A3	HOMER1	CITED2	PPP1R3C
GAPDH	TF	IGF2BP2	CSGALNACT1	RASGRP1
HDAC9	TFRC	KCTD11	CSRP2	SAP30
HGF	TGFB3	KRT17	CXCR4	SERPINE1
HIF1A	TPI1	LDHA	CYB5A	SLC16A3
HK1	VEGFA	LDLR	CYP1B1	SLC2A1
HK2		METTL22	DAAM1	SLC2A3
HMOX1		MIF	DDIT4	SLC7A5
IGF2		MNAT1	DDR1	STC2
IGFBP1		MRGBP	DPYSL2	TGFA
IGFBP2		MRPL14	DPYSL4	VEGFA
IGFBP3		MRPS17	DSC2
IL6		MTX1	DST
JUN		NDRG1	DTNA
L1CAM		NDUFA4L2	DUSP1
LDHA		NME1	ECE1
LRP8		NTMT1	EFNA3
MIF		NUDT15	EGFR
MMP13		P4HA1	EGLN1
NFKB1		PAWR	EGLN3
P4HA1		PDZD11	EGR1
PDGFB		PFKFB4	ELF3
PFKL		PGAM1	ENO2
PFKP		PGF	ERO1A
PGF		PGK1	FAM13A
PGK1		PLAU	FAM162A
PKM		PLEKHG3	FAM216A
PLAUR		PPARD	FLNB
PRPS1		PPP4R1	FOS
PTGS2		PSMA7	FYN
RP1		PSMB7	GADD45B
SAT1		PSMD2	GBE1
SLC2A1		PTGFRN	GDF15
SLC2A3		PVR	GJA1
SPP1		PYGL	GLRX
STC1		RAN	GPR87
TAGLN		RHOC	GPRC5A
TEK		RNF24	GYS1
TF		RNPS1	HCFC1R1
TFF3		RUVBL2	HEY1
TFRC		S100A10	HILPDA
TGFA		S100A3	HK2
TGFB1		SLC16A1	HLA-DRB1
TGFB3		SLC2A1	IGFBP3
TGM2		SLC6A8	IGFBP5
TH		SLCO1B3	ILVBL
TXN		SLIRP	INHA
VEGFA		SNX24	INSIG2
VIM		TANC2	ISG20
XRCC5		TEAD4	ITPR1
XRCC6		TFAP2C	JUN
		TIMM23	KDM3A
		TMEM189	KDM4B
		TMEM30B	KLF6
		TMTC3	KLF7
		TNS4	KLHL24
		TPBG	KRT15
		TPD52L2	KRT7
		TPI1	LIMCH1
		TRMT5	LOX
		TUBB4B	LOXL1
		VAPB	LOXL2
		VEGFA	MAFF
		VEZT	MET
		XPO5	MT-ND5
			MXI1
			NAP1L1
			NDRG1
			NFIL3
			NOL3
			NR3C1
			NREP
			OBSL1
			OLFML2A
			OPN3
			ORAI3
			P4HA1
			P4HA2
			PAM
			PDGFB
			PDGFRL
			PDK1
			PFKFB3
			PFKP
			PGAP1
			PGK1
			PGM1
			PIM1
			PLAC8
			PLAUR
			PLIN2
			PPFIA4
			PRKCA
			PXDN
			QSOX1
			RASA4
			RBCK1
			RBPJ
			RLF
			RNASE4
			RRAGD
			S100A2
			S100A4
			S100A6
			SAMD4A
			SAT1
			SCARB1
			SCNN1B
			SERPINE1
			SFXN3
			SH3GL3
			SLC2A1
			SLCO4A1
			SORL1
			SOX9
			SPAG4
			SPOCK1
			SPRY1
			SRD5A3
			SRPX
			STBD1
			STC1
			STC2
			TBC1D3F
			TGFBI
			TIPARP
			TMEFF1
			TMEM265
			TMEM45A
			TNFAIP8
			TXNIP
			UPK1A
			VEGFA
			VEGFC
			VLDLR
			WSB1
			YEATS2
			YPEL1
			ZMYND8
			ZNF292
			ZNF395
			ZNF654

### Sheet: Other Signatures
Gene Signatures
LSC6_Elsayed et al	LSC_Gentles et al	LSC_Eppert et al	Negative_G0_to_G1 GO:0070317	G0Mhigh_Fukushima et al	Hallmark_Glycolysis	Hallmark_OXPHOS	Reactive Oxygen Species Metabolic Process GO:0072593	KEGG_Lysosome	ER_stress GO:0034976 + GO:0030968	Translation Initiation GO:0006413
DNMT3B	ABCC2	ABCG1	APAF1	LCP1	ABCB6	ABCB7	AATF	ABCA2	AGR2	ABCE1
CD34	BIRC3	ADGRG1	BMI1	TUBB4B	ADORA2B	ACAA1	ABCD1	ABCB9	AMFR	AGO2
ADGRG1	CD34	ARFGEF1	BRCA1	TUBA1B	AGL	ACAA2	ABCD2	ACO5	ATF4	ALKBH1
SOCS2	EBF3	ARL3	CBX3	RPLP1	AGRN	ACADM	ACE2	ACP2	ATF6	ATF4
SPINK2	EFCC1	ARPP19	CBX5	GM7676	AK3	ACADSB	ACOD1	AGA	ATF6B	BANK1
FAM30A	EVI2A	AS1	CDC7	IFITM1	AK4	ACADVL	ACP5	AP1B1	ATP2A1	BOLL
	FBXO21	ATP1B1	CHEK1	RPS24	AKR1A1	ACAT1	ADGRB1	AP1G1	BAK1	C8orf88
	FCMR	ATP1B1	DAB2IP	RPS14	ALDH7A1	ACO2	AGT	AP1G2	BAX	CCL5
	GIMAP2	C2CD2	DUX4	PKM	ALDH9A1	AFG3L2	AGTR1	AP1M1	BCL2L11	CDC123
	GIMAP6	CDIP1	E2F1	PRKCDBP	ALDOA	AIFM1	AGTR2	AP1M2	BFAR	COPS5
	GIMAP7	CDK12	E2F6	GLIPR1	ALDOB	ALAS1	AGXT2	AP1S1	CDK5RAP3	CTIF
	GSAP	CLN5	EED	SHISA5	ALG1	ALDH6A1	AIF1	AP1S2	CEBPB	DAZ1
	GUCY1A1	CSDE1	EHMT1	LY6A	ANG	ATP1B1	AKR1C3	AP1S3	CFTR	DAZ2
	HECA	EEF1AKMT3	EHMT2	PIK3IP1	ANGPTL4	ATP5F1A	AKT1	AP3B1	COPS5	DAZ3
	HLF	EIF2S3	EPC1	HLF	ANKZF1	ATP5F1B	ALOX12	AP3B2	CREB3	DAZ4
	HOPX	FRMD4B	EZH2	MPL	ARPP19	ATP5F1C	ALOX5	AP3D1	CREB3L2	DAZL
	ICAM1	IQGAP2	FOXO4	GIMAP6	ARTN	ATP5F1D	APOA4	AP3M1	CXCL8	DDX1
	TMEM200A	KLF3	HLA-G	SEPT1	AURKA	ATP5F1E	ARF4	AP3M2	DDIT3	DDX3X
	LOC100128550	LOC552889	L3MBTL2	RPS4X	B3GALT6	ATP5MC1	ARG2	AP3S1	DERL1	DENR
	LOC727893	LRRC61	MAX	PPDPF	B3GAT1	ATP5MC2	ASS1	AP3S2	DERL2	DHX29
	LTB	LRRC8B	MGA	IL2RG	B3GAT3	ATP5MC3	ATG5	AP4B1	DERL3	DHX33
	MEF2C	MAP3K7	PCGF2	EEF1A1	B3GNT3	ATP5ME	ATP2B4	AP4E1	DNAJC10	DNAJC3
	MMRN1	MAP3K7	PCGF6	LIMD2	B4GALT1	ATP5MF	ATP5IF1	AP4M1	EIF2AK3	EIF1
	PCDHGC3	NAB1	PHC1		B4GALT2	ATP5MG	ATP7A	AP4S1	EIF2AK3	EIF1AD
	RBPMS	NF1	PHC3		B4GALT4	ATP5PB	BCL2	ARSA	EIF2B5	EIF1AX
	SETBP1	NIPAL2	PPP2R5B		B4GALT7	ATP5PD	BCO2	ARSB	EIF2S1	EIF1AY
	SH3BP5	PAQR6	PPP2R5B		BIK	ATP5PF	BCR	ARSG	ERN1	EIF1B
	SLC37A3	PLCH1	RAD51		BPNT1	ATP5PO	BIRC2	ASAH1	ERN1	EIF2A
	SLC38A1	PNPLA4	RBBP4		CACNA1H	ATP6AP1	BMP7	ATP6AP1	ERP44	EIF2AK1
	TMEM200A	PPIG	RBBP7		CAPN5	ATP6V0B	BNIP3	ATP6V0A1	FICD	EIF2AK2
	VNN1	PPP1R10	RBBP8		CASP6	ATP6V0C	BRCA1	ATP6V0A2	FICD	EIF2AK3
		PTCD2	RING1		CD44	ATP6V0E1	BST1	ATP6V0A4	FLOT1	EIF2AK4
		RABGAP1	RNF2		CDK1	ATP6V1C1	CAT	ATP6V0B	GORASP2	EIF2B1
		RBPMS	RRM2		CENPA	ATP6V1D	CAV1	ATP6V0C	HYOU1	EIF2B2
		RBPMS	RYBP		CHPF	ATP6V1E1	CCN1	ATP6V0D1	MANF	EIF2B3
		RBPMS	SUZ12		CHPF2	ATP6V1F	CCN2	ATP6V1H	MAP3K5	EIF2B4
		RBPMS	TFDP1		CHST1	ATP6V1G1	CCN6	CD164	NCK1	EIF2B5
		SETDB1	TFDP2		CHST12	ATP6V1H	CCS	CD63	NUPR1	EIF2D
		SLC9A7	UXT		CHST2	BAX	CD177	CD68	OS9	EIF2S1
		SNHG20	YAF2		CHST4	BCKDHA	CD34	CLN3	P4HB	EIF2S2
		TGIF2			CHST6	BDH2	CD36	CLN5	PARP16	EIF2S3
		TRAF3IP2			CITED2	CASP7	CD47	CLT1	PIGBOS1	EIF2S3B
		UBR5			CLDN3	COX10	CDKN1A	CLTB	PIK3R1	EIF3A
		VGLL4			CLDN9	COX11	CFLAR	CLTC	PPP1R15A	EIF3B
		ZBTB39			CLN6	COX15	CLEC7A	CLTCL1	PRKN	EIF3C
		ZFP30			COG2	COX17	CLU	CTNS	PTPN1	EIF3CL
		ZNF304			COL5A1	COX4I1	COA8	CTSA	PTPN1	EIF3D
		ZNF500			COPB2	COX5A	COQ7	CTSB	RASGRF1	EIF3E
					CTH	COX5B	CPS1	CTSC	RASGRF2	EIF3F
					CXCR4	COX6A1	CRP	CTSD	RNF183	EIF3G
					CYB5A	COX6B1	CRYAB	CTSE	SCAMP5	EIF3H
					DCN	COX6C	CTNS	CTSF	SEC16A	EIF3I
					DDIT4	COX7A2	CX3CR1	CTSG	SELENOS	EIF3J
					DEPDC1	COX7A2L	CYB5R4	CTSH	SESN2	EIF3K
					DLD	COX7B	CYBA	CTSK	TBL2	EIF3L
					DPYSL4	COX7C	CYBB	CTSL	TMEM33	EIF3M
					DSC2	COX8A	CYP1A1	CTSO	TMEM33	EIF4A1
					ECD	CPT1A	CYP1A2	CTSS	TMTC3	EIF4A2
					EFNA3	CS	CYP1B1	CTSV	TMX1	EIF4B
					EGFR	CYB5A	DDAH1	CTSW	TNFRSF10B	EIF4E
					EGLN3	CYB5R3	DDAH2	CTSZ	TRIB3	EIF4E1B
					ELF3	CYC1	DDIT4	DNASE2	UBA5	EIF4E2
					ENO1	CYCS	DHFR	DNASE2B	UBQLN1	EIF4E3
					ENO2	DECR1	DHFRP1	ENTPD4	UFC1	EIF4EBP1
					ERO1A	DLAT	DNM2	FUCA1	UFL1	EIF4EBP2
					EXT1	DLD	DRD5	FUCA2	UFM1	EIF4EBP3
					EXT2	DLST	DUOX1	GAA	USP19	EIF4G1
					FAM162A	ECH1	DUOX2	GALC	VAPB	EIF4G2
					FBP2	ECHS1	DUOXA1	GALNS	VAPB	EIF4G3
					FKBP4	ECI1	DUOXA2	GBA	WFS1	EIF4H
					FUT8	ETFA	EDN1	GGA1	WFS1	EIF5
					G6PD	ETFB	EGFR	GGA2	XBP1	EIF5B
					GAL3ST1	ETFDH	EIF6	GGA3	YOD1	EIF6
					GALE	FDX1	EPX	GLA		FMR1
					GALK1	FH	F2	GLB1		GLE1
					GALK2	FXN	F2RL1	GM2A		HABP4
					GAPDHS	GLUD1	FANCC	GNPTAB		HSPB1
					GCLC	GOT2	FBLN5	GNPTG		IMPACT
					GFPT1	GPI	FOXM1	GNS		KHDRBS1
					GLCE	GPX4	FOXO1	GUSB		KLHL25
					GLRX	GRPEL1	FOXO3	HEXA		LARP1
					GMPPA	HADHA	FPR2	HEXB		LTO1
					GMPPB	HADHB	FYN	HGSNAT		MCTS1
					GNE	HCCS	G6PD	HYAL1		METTL3
					GNPDA1	HSD17B10	GADD45A	HYAL2		MIF4GD
					GOT1	HSPA9	GBF1	HYAL3		MTFMT
					GOT2	HTRA2	GCH1	HYAL4		MTIF2
					GPC1	IDH1	GCHFR	IDS		MTIF3
					GPC3	IDH2	GLA	IDUA		MTOR
					GPC4	IDH3A	GLS2	IGF2R		NCBP1
					GPR87	IDH3B	GNAI2	LAMP1		NCBP2
					GUSB	IDH3G	GNAI3	LAMP2		NCK1
					GYS1	IMMT	GPX1	LAMP3		NCK2
					GYS2	ISCA1	GPX3	LAPTM4A		NPM1
					HAX1	ISCU	GRB2	LAPTM4B		PABPC1
					HDLBP	LDHA	GRIN1	LAPTM5		PAIP1
					HK2	LDHB	GSTP1	LGMA		PAIP2
					HMMR	LRPPRC	HBA1	LIPA		PAIP2B
					HOMER1	MAOB	HBA2	LITAF		POLR2D
					HS2ST1	MDH1	HBB	M6PR		POLR2G
					HS6ST2	MDH2	HBD	MAN2B1		PPP1CA
					HSPA5	MFN2	HBE1	MANBA		PPP1R15A
					IDH1	MGST3	HBG1	MCOLN1		PPP1R15B
					IDUA	MPC1	HBG2	MFSD8		RBM4
					IER3	MRPL11	HBM	NAGA		RPL10
					IGFBP3	MRPL15	HBQ1	NAGLU		RPL10A
					IL13RA1	MRPL34	HBZ	NAGPA		RPL11
					IRS2	MRPL35	HDAC4	NAPSA		RPL12
					ISG20	MRPS11	HDAC6	NEU1		RPL13
					KDELR3	MRPS12	HIF1A	NPC1		RPL13A
					KIF20A	MRPS15	HK2	NPC2		RPL14
					KIF2A	MRPS22	HP	PLA2G15		RPL15
					LCT	MRPS30	HSP90AA1	PPT1		RPL17
					LDHA	MTRF1	HSP90AB1	PPT2		RPL18
					LDHC	MTRR	HSPD1	PSAP		RPL18A
					LHPP	MTX2	ICAM1	PSAPL1		RPL19
					LHX9	NDUFA1	IFI6	SCARB2		RPL21
					MDH1	NDUFA2	IFNG	SGSH		RPL22
					MDH2	NDUFA3	IL10	SLC11A1		RPL23
					ME1	NDUFA4	IL1B	SLC11A2		RPL23A
					ME2	NDUFA5	IMMP2L	SLC17A5		RPL24
					MED24	NDUFA6	INAVA	SMPD1		RPL26
					MERTK	NDUFA7	INS	SORT1		RPL27
					MET	NDUFA8	INSR	SPAM1		RPL27A
					MIF	NDUFA9	ITGAM	SUMF1		RPL28
					MIOX	NDUFAB1	ITGB2	TCIRG1		RPL29
					MPI	NDUFB1	JAK2	TPP1		RPL3
					MXI1	NDUFB2	KHSRP			RPL30
					NANP	NDUFB3	KLF2			RPL31
					NASP	NDUFB4	KLF4			RPL32
					NDST3	NDUFB5	KLRC4			RPL34
					NDUFV3	NDUFB6	KLRK1			RPL35
					NOL3	NDUFB7	KLRK1			RPL35A
					NSDHL	NDUFB8	LEP			RPL36
					NT5E	NDUFC1	LPO			RPL36A
					P4HA1	NDUFC2	LRRK2			RPL37
					P4HA2	NDUFS1	MAOB			RPL37A
					PAM	NDUFS2	MAPK14			RPL38
					PAXIP1	NDUFS3	MAPT			RPL39
					PC	NDUFS4	MIR132			RPL4
					PDK3	NDUFS6	MIR181A1			RPL41
					PFKFB1	NDUFS7	MIR181A2			RPL5
					PFKP	NDUFS8	MIR181B1			RPL6
					PGAM1	NDUFV1	MIR181B2			RPL7
					PGAM2	NDUFV2	MIR199A1			RPL7A
					PGK1	NNT	MIR199A2			RPL8
					PGLS	NQO2	MIR21			RPL9
					PGM2	OAT	MIR212			RPLP0
					PHKA2	OGDH	MIR24			RPLP1
					PKM	OPA1	1			RPLP2
					PKP2	OXA1L	MIR24			RPS10
					PLOD1	PDHA1	2			RPS11
					PLOD2	PDHB	MIR27B			RPS12
					PMM2	PDHX	MIR590			RPS13
					POLR3K	PDK4	MIR92A1			RPS14
					PPFIA4	PDP1	MIR92A2			RPS15
					PPIA	PHB2	MIR99B			RPS15A
					PPP2CB	PHYH	MMP3			RPS16
					PRPS1	PMPCA	MMP8			RPS17
					PSMC4	POLR2F	MPO			RPS18
					PYGB	POR	MPV17			RPS19
					PYGL	PRDX3	MPV17L			RPS2
					QSOX1	RETSAT	MT			RPS20
					RARS1	RHOT1	CO2			RPS21
					RBCK1	RHOT2	MT			RPS23
					RPE	SDHA	ND2			RPS24
					RRAGD	SDHB	MT3			RPS25
					SAP30	SDHC	MTCO2P12			RPS26
					SDC1	SDHD	MTOR			RPS27
					SDC2	SLC25A11	NCF1			RPS27A
					SDC3	SLC25A12	NCF1B			RPS28
					SDHC	SLC25A20	NCF1C			RPS29
					SLC16A3	SLC25A3	NCF2			RPS3
					SLC25A10	SLC25A4	NCF4			RPS3A
					SLC25A13	SLC25A5	NDUFA13			RPS4X
					SLC35A3	SLC25A6	NDUFAF2			RPS4Y1
					SLC37A4	SUCLA2	NDUFS1			RPS5
					SOD1	SUCLG1	NDUFS3			RPS6
					SOX9	SUPV3L1	NDUFS4			RPS6KB1
					SPAG4	SURF1	NFE2L2			RPS6KB2
					SRD5A3	TCIRG1	NNT			RPS7
					STC1	TIMM10	NOS1			RPS8
					STC2	TIMM13	NOS1AP			RPS9
					STMN1	TIMM17A	NOS2			RPSA
					TALDO1	TIMM50	NOS3			RXRA
					TFF3	TIMM8B	NOX1			TNF
					TGFA	TIMM9	NOX3			TPR
					TGFBI	TOMM22	NOX4			UBA52
					TKTL1	TOMM70	NOX5			UHMK1
					TPBG	UQCR10	NOXA1			YTHDF1
					TPI1	UQCR11	NOXO1			YTHDF2
					TPST1	UQCRB	NQO1			YTHDF3
					TSTA3	UQCRC1	NQO2
					TXN	UQCRC2	NRROS
					UGP2	UQCRFS1	P2RX4
					VCAN	UQCRH	P2RX7
					VEGFA	UQCRQ	PAGE4
					VLDLR	VDAC1	PARK7
					XYLT2	VDAC2	PARL
					ZNF292	VDAC3	PAX2
							PDGFB
							PDGFRB
							PDK3
							PDK4
							PID1
							PINK1
							PKD2
							PLA2R1
							PLIN5
							PMAIP1
							PON3
							POR
							PRCP
							PRDX1
							PRDX2
							PRDX3
							PRDX4
							PRDX5
							PRDX6
							PREX1
							PRG3
							PRKCD
							PRKN
							PTGIS
							PTGS2
							PTK2B
							PTX3
							PXDN
							PXDNL
							RAB27A
							RAC1
							RAC2
							RFK
							RGN
							RHOA
							RIPK1
							RIPK3
							RNF41
							ROCK2
							ROMO1
							RORA
							SELENOS
							SESN1
							SESN2
							SFTPD
							SH3PXD2A
							SH3PXD2B
							SIRPA
							SIRT2
							SIRT3
							SIRT5
							SLC18A2
							SLC25A33
							SLC30A10
							SLC5A3
							SLC7A2
							SMAD3
							SNCA
							SOD1
							SOD2
							SOD3
							SPHK2
							SPR
							STAT3
							STK17A
							SYK
							SZT2
							TAFA4
							TFAP2A
							TGFB1
							TGFBR2
							THBS1
							TICAM1
							TIGAR
							TLR2
							TLR4
							TLR6
							TMEM106A
							TNF
							TP53
							TPO
							TRAP1
							TRPV1
							TSPO
							TUSC2
							TYROBP
							UCP1
							VAV1
							VDAC1
							WDR35
							XDH
							ZC3H12A
							ZNF205
