## Supplementary material for "A comprehensive single-cell expression atlas of human AML leukemia-initiating cells unravels the contribution of HIF pathway and its therapeutic potential": Table S4

### Sheet: Primers
Oligonucleotides used for qPCR experiments
Gene	Sequence (5’-3’)
HIF2-Fw	CTGTGTCTGAGAAGAGTAACTTCC
HIF2-Rv	TTGCCATAGGCTGAGGACTCCT
PMAIP1-Fw	CTGGAAGTCGAGTGTGCTACTC
PMAIP1-Rv	TGAAGGAGTCCCCTCATGCAAG
BNIP3-Fw	TCAGCATGAGGAACACGAGCGT
BNIP3-Rv	GAGGTTGTCAGACGCCTTCCAA
BNIP3L-Fw	TGTGGAAATGCACACCAGCAGG
BNIP3L-Rv	CTACTGGACCAGTCTGATACCC
AldoA1-Fw	GACACTCTACCAGAAGGCGGAT
AldoA1-Rv	GGTGGTAGTCTCGCCATTTGTC
CD99-Fw	GAAAAGGAGGCAGTGATGGTGG
CD99-Rv	TGAAGCTAGAGATGGCTCCAGC
TCF3-Fw	CCAGACCAAACTGCTCATCCTG
TCF3-Rv	TCGCCGTTTCAAACAGGCTGCT
VIM-Fw	AGGCAAAGCAGGAGTCCACTGA
VIM-Rv	ATCTGGCGTTCCAGGGACTCAT
NR4A1-Fw	GGACAACGCTTCATGCCAGCAT
NR4A1-Rv	CCTTGTTAGCCAGGCAGATGTAC
GAPDH-Fw	AGGTGAAGGTCGGAGTCA
GAPDH-Rv	GAACATGTAAACCATGTAGTTGAGG
ZEB1-Fw	GGCATACACCTACTCAACTACGG
ZEB1-Rv	TGGGCGGTGTAGAATCAGAGTC
CXCR4-Fw	CTCCTCTTTGTCATCACGCTTCC
CXCR4-Rv	GGATGAGGACACTGCTGTAGAG
HIF1-Fw	TATGAGCCAGAAGAACTTTTAGGC
HIF1-Rv	CACCTCTTTTGGCAAGCATCCTG
LDHA-Fw	GGATCTCCAACATGGCAGCCTT
LDHA-Rv	AGACGGCTTTCTCCCTCTTGCT
PDK1-Fw	CATGTCACGCTGGGTAATGAGG
PDK1-Rv	CTCAACACGAGGTCTTGGTGCA
NPM1-Fw	GCCAGTGCATATTAGTGGACAGC
NPM1-Rv	GGAACCTTGCTACCACCTCCAG
ENO1-Fw	AGTCAACCAGATTGGCTCCGTG
ENO1-Rv	CACAACCAGGTCAGCGATGAAG
KRT18-Fw	GCTGGAAGATGGCGAGGACTTT
KRT18-Rv	TGGTCTCAGACACCACTTTGCC
KD44B-Fw	GCCGAGAGGAAGTTCAACGCAG
KD44B-Rv	TGCCTCCTTCTCAGTCTGTAGG
ANXA1-Fw	GCGAAACAATGCACAGCGTCAAC
ANXA1-Rv	CAACCTCCTCAAGGTGACCTGT
GusB-Fw	CTGTCACCAAGAGCCAGTTCCT
GusB-Rv	GGTTGAAGTCCTTCACCAGCAG
AML1-Fw	CACCTACCACAGAGCCATCAAA
ETO-Rv	ATCCACAGGTGAGTCTGGCATT
CBFB-Fw	CATTAGCACAACAGGCCTTTGA
MYH11_1-Rv	AGGGCCCGCTTGGACTT
MYH11_2-Rv	CCTCGTTAAGCATCCCTGTGA
MYH11_3-Rv	CTCTTTCTCCAGCGTCTGCTTAT
MLL_1-Fw	CGCCTCAGCCACCTACTACAG
MLL_2-Fw	AGGAGAATGCAGGCACTTTGA
AF9_1-Fw	TCACGATCTGCTGCAGAATGT
AF9_2-Fw	TGGCAGGACTGGGTTGTTC
AF9_3-Fw	GCTGCTGCTGCTGGTATGAAT
